# Expanded ME-model analysis capabilities enable genetic recoding, proteostasis, RNA decay, and cofactor essentiality in bacterial models

**DOI:** 10.64898/2026.11.13.765983

**Authors:** Rodrigo Santibáñez-Palominos, Juan D. Tibocha-Bonilla, Diego Tec-Campos, Maxwell J. Neal, Karsten Zengler

## Abstract

Genome-scale metabolic models (M-models) are widely used to understand and manipulate microbial metabolism *in silico*, and are characterized by an extensive availability of automated reconstruction, analysis tools, and simulation software. The scope and accuracy of M-models was greatly improved by the development of metabolic and gene expression models (ME-models) aimed to infer the optimal allocation of individual macromolecules such as proteins, RNA, and enzymatic complexes which constrain metabolic fluxes to their availability and abundance. Although ME-models reconstruction and simulation is currently aided by open-source software such as coralME, COBRAme, ECOLIme, and solveME, they lag behind their M-model counterparts and lack formal analysis tools such as gene essentiality analysis, that would facilitate a broader adoption of ME-models in research. Moreover, the rigid and incomplete formulation of ME-models limit advanced analyses they are theoretically capable of, including the simulation of genomically recoded organisms, protein homeostasis, enzyme cofactor essentiality, and RNA decay. Here, we present coralME v1.3, a vastly improved software version aimed to expand the applicability of ME-models by adding support for translation of non-canonical amino acids, protein and RNA degradation reactions, use of arbitrary coupling coefficients and parameter values, and formalized gene and cofactor essentiality analyses. This work expands, formalizes, and streamlines ME-model reconstruction and analyses for applied research.
