## Supplementary Table S1 for "Expanded ME-model analysis capabilities enable genetic recoding, proteostasis, RNA decay, and cofactor essentiality in bacterial models"

### Sheet: Sheet1
ME-model	model/exp	E	QE	NE	subtotals	total genes	accuracy	sensitivity	specificity	MCC
Only M-model genes	E	101	23	2
	NE	4	10	9								Difference
QE as E												accuracy	sensitivity	specificity	MCC
	E	124		2	126	149	0.892617	0.898551	0.818182	0.518733		0.0102645	0.0262103	-0.181818	-0.0719753
	NE	14		9	23							-0.0246962	0	-0.109848	-0.0914012
QE as NE												-0.0175361	0	-0.181818	-0.124861
	E	101		25	126	149	0.805369	0.961905	0.431818	0.497121
	NE	4		19	23
no QE
	E	101		2	103	116	0.948276	0.961905	0.818182	0.724509
	NE	4		9	13
ME-model	model/exp	E	QE	NE			accuracy	sensitivity	specificity	MCC
All genes	E	183	37	8
	NE	25	13	15								Difference
QE as E												accuracy	sensitivity	specificity	MCC
	E	220		8	228	281	0.836299	0.852713	0.652174	0.353804		-0.046054	-0.0196272	-0.347826	-0.236904
	NE	38		15	53							-0.0791757	-0.0820971	-0.158105	-0.293298
QE as NE												-0.108669	-0.0820971	-0.347826	-0.428405
	E	183		45	228	281	0.75089	0.879808	0.383562	0.295225
	NE	25		28	53
no QE
	E	183		8	191	231	0.857143	0.879808	0.652174	0.420965
	NE	25		15	40
M-model	model/exp	E	QE	NE			accuracy	sensitivity	specificity	MCC
	E	101	22	0
	NE	4	14	12
QE as E
	E	123		0	123	153	0.882353	0.87234	1	0.590708
	NE	18		12	30
QE as NE
	E	101		22	123	153	0.830065	0.961905	0.541667	0.588523
	NE	4		26	30
no QE
	E	101		0	101	117	0.965812	0.961905	1	0.84937
	NE	4		12	16
Curated M-model	model/exp	E	QE	NE			accuracy	sensitivity	specificity	MCC
	E	100	21	0
	NE	5	12	11
QE as E
	E	121		0	121	149	0.885906	0.876812	1	0.586909
	NE	17		11	28
QE as NE
	E	100		21	121	149	0.825503	0.952381	0.522727	0.554807
	NE	5		23	28
no QE
	E	100		0	100	116	0.956897	0.952381	1	0.809174
	NE	5		11	16

### Sheet: Sheet2
	Transposon mutagenesis data from Breuer et al. 2019				This work	This work
Locus name (syn3A)	Essentiality (PM)	Essentiality (KM)	Essentiality (Manual)	Essentiality	ME-model	M-model
JCVISYN3A_0001	Essential			Essential
JCVISYN3A_0002	Essential			Essential
JCVISYN3A_0003	Nonessential	Quasiessential		Quasiessential
JCVISYN3A_0004	Nonessential	Nonessential		Nonessential	Essential
JCVISYN3A_0005	Nonessential	Nonessential		Nonessential
JCVISYN3A_0006	Essential			Essential
JCVISYN3A_0007	Essential			Essential
JCVISYN3A_0008	Essential			Essential	Essential	Essential
JCVISYN3A_0009	Essential			Essential	Essential	Essential
JCVISYN3A_0010	Essential			Essential	Essential	Essential
JCVISYN3A_0011	Essential			Essential	Essential	Essential
JCVISYN3A_0012	Essential			Essential	Essential	Essential
JCVISYN3A_0918	Essential		Nonessential	Nonessential
JCVISYN3A_0913	Essential		Nonessential	Nonessential	Essential
JCVISYN3A_0025	Essential			Essential	Essential
JCVISYN3A_0026	Essential			Essential
JCVISYN3A_0027	Essential			Essential	Essential
JCVISYN3A_0029	Essential			Essential
JCVISYN3A_0030	Essential			Essential
JCVISYN3A_0033	Essential			Essential
JCVISYN3A_0034	Nonessential	Nonessential		Nonessential
JCVISYN3A_0039	Essential			Essential
JCVISYN3A_0040	Essential			Essential
JCVISYN3A_0042	Nonessential	Quasiessential		Quasiessential
JCVISYN3A_0043	Nonessential	Nonessential		Nonessential
JCVISYN3A_0044	Essential			Essential
JCVISYN3A_0045	Essential			Essential	Essential	Essential
JCVISYN3A_0046	Quasiessential			Quasiessential
JCVISYN3A_0047	Essential			Essential
JCVISYN3A_0049	Inconsistent		Essential	Essential	Essential
JCVISYN3A_0051	Nonessential	Nonessential		Nonessential
JCVISYN3A_0054	Nonessential	Nonessential		Nonessential
JCVISYN3A_0060	Quasiessential			Quasiessential
JCVISYN3A_0061	Essential			Essential	Essential	Essential
JCVISYN3A_0063	Nonessential	Nonessential		Nonessential	Nonessential
JCVISYN3A_0064	Essential			Essential	Essential	Essential
JCVISYN3A_0065	Inconsistent		Essential	Essential	Essential
JCVISYN3A_0066	Nonessential	Quasiessential		Quasiessential
JCVISYN3A_0067	Essential			Essential	Nonessential
JCVISYN3A_0068	Essential			Essential	Nonessential
JCVISYN3A_0069	Essential			Essential	Nonessential
JCVISYN3A_0070	Essential			Essential	Nonessential
JCVISYN3A_0071	Essential			Essential	Nonessential
JCVISYN3A_0076	Essential			Essential	Essential	Essential
JCVISYN3A_0077	Nonessential	Quasiessential		Quasiessential
JCVISYN3A_0079	Essential			Essential
JCVISYN3A_0080	Nonessential	Nonessential		Nonessential
JCVISYN3A_0081	Nonessential	Quasiessential		Quasiessential
JCVISYN3A_0082	Nonessential	Quasiessential		Quasiessential	Essential
JCVISYN3A_0094	Nonessential	Nonessential		Nonessential
JCVISYN3A_0095	Inconsistent		Essential	Essential	Essential
JCVISYN3A_0097	Nonessential	Quasiessential		Quasiessential
JCVISYN3A_0105	Nonessential	Nonessential		Nonessential
JCVISYN3A_0106	Nonessential	Nonessential		Nonessential
JCVISYN3A_0107	Quasiessential			Quasiessential
JCVISYN3A_0108	Nonessential	Quasiessential		Quasiessential
JCVISYN3A_0109	Nonessential	Quasiessential		Quasiessential
JCVISYN3A_0113	Essential			Essential	Essential	Essential
JCVISYN3A_0114	Essential			Essential	Essential	Essential
JCVISYN3A_0115	Essential			Essential	Essential	Essential
JCVISYN3A_0116	Quasiessential			Quasiessential
JCVISYN3A_0117	Essential			Essential	Essential	Essential
JCVISYN3A_0126	Essential			Essential	Essential	Essential
JCVISYN3A_0127	Nonessential	Nonessential		Nonessential
JCVISYN3A_0128	Nonessential	Quasiessential		Quasiessential	Essential
JCVISYN3A_0129	Essential			Essential	Essential	Essential
JCVISYN3A_0131	Essential			Essential	Essential	Essential
JCVISYN3A_0132	Essential			Essential
JCVISYN3A_0133	Nonessential	Nonessential		Nonessential	Nonessential
JCVISYN3A_0137	Unclassifiable		Essential	Essential	Essential
JCVISYN3A_0138	Quasiessential			Quasiessential
JCVISYN3A_0139	Quasiessential			Quasiessential	Essential	Essential
JCVISYN3A_0140	Essential			Essential	Essential	Essential
JCVISYN3A_0141	Essential			Essential	Essential
JCVISYN3A_0142	Nonessential	Quasiessential		Quasiessential
JCVISYN3A_0143	Essential			Essential
JCVISYN3A_0144	Essential			Essential
JCVISYN3A_0145	Essential			Essential
JCVISYN3A_0146	Essential			Essential
JCVISYN3A_0147	Essential			Essential	Essential	Essential
JCVISYN3A_0148	Essential			Essential	Essential
JCVISYN3A_0149	Essential			Essential	Essential
JCVISYN3A_0150	Essential			Essential	Essential
JCVISYN3A_0151	Essential			Essential	Essential
JCVISYN3A_0158	Essential			Essential
JCVISYN3A_0163	Essential			Essential	Essential	Essential
JCVISYN3A_0164	Quasiessential			Quasiessential
JCVISYN3A_0165	Quasiessential			Quasiessential	Nonessential	Nonessential
JCVISYN3A_0166	Quasiessential			Quasiessential	Nonessential	Nonessential
JCVISYN3A_0167	Quasiessential			Quasiessential	Nonessential	Nonessential
JCVISYN3A_0168	Quasiessential			Quasiessential	Nonessential	Nonessential
JCVISYN3A_0169	Quasiessential			Quasiessential	Nonessential	Nonessential
JCVISYN3A_0195	Quasiessential			Quasiessential	Essential	Essential
JCVISYN3A_0196	Quasiessential			Quasiessential	Essential	Essential
JCVISYN3A_0197	Quasiessential			Quasiessential	Essential	Essential
JCVISYN3A_0198	Essential			Essential	Essential
JCVISYN3A_0199	Essential			Essential	Essential
JCVISYN3A_0200	Essential			Essential	Essential
JCVISYN3A_0201	Essential			Essential	Essential	Essential
JCVISYN3A_0202	Nonessential	Quasiessential		Quasiessential	Essential
JCVISYN3A_0203	Essential			Essential	Essential	Essential
JCVISYN3A_0213	Essential			Essential	Essential	Essential
JCVISYN3A_0214	Quasiessential			Quasiessential	Essential	Essential
JCVISYN3A_0215	Essential			Essential
JCVISYN3A_0216	Quasiessential			Quasiessential	Essential	Essential
JCVISYN3A_0218	Essential			Essential	Essential	Essential
JCVISYN3A_0220	Essential			Essential	Essential	Essential
JCVISYN3A_0221	Essential			Essential	Essential	Essential
JCVISYN3A_0222	Essential			Essential	Essential	Essential
JCVISYN3A_0227	Nonessential	Nonessential		Nonessential	Nonessential	Nonessential
JCVISYN3A_0228	Nonessential	Nonessential		Nonessential	Nonessential	Nonessential
JCVISYN3A_0229	Essential			Essential	Nonessential	Nonessential
JCVISYN3A_0230	Essential			Essential	Nonessential	Nonessential
JCVISYN3A_0233	Essential			Essential	Essential	Essential
JCVISYN3A_0234	Essential			Essential	Essential	Essential
JCVISYN3A_0235	Unclassifiable		Quasiessential	Quasiessential
JCVISYN3A_0238	Essential			Essential	Essential
JCVISYN3A_0239	Nonessential	Nonessential		Nonessential
JCVISYN3A_0240	Nonessential	Quasiessential		Quasiessential
JCVISYN3A_0247	Essential			Essential
JCVISYN3A_0248	Nonessential	Nonessential		Nonessential
JCVISYN3A_0249	Essential			Essential
JCVISYN3A_0250	Nonessential	Nonessential		Nonessential
JCVISYN3A_0253	Essential			Essential	Essential
JCVISYN3A_0254	Quasiessential			Quasiessential
JCVISYN3A_0257	Essential			Essential
JCVISYN3A_0259	Essential			Essential	Essential	Essential
JCVISYN3A_0260	Essential			Essential	Essential	Essential
JCVISYN3A_0262	Quasiessential			Quasiessential	Essential	Essential
JCVISYN3A_0263	Quasiessential			Quasiessential
JCVISYN3A_0264	Nonessential	Quasiessential		Quasiessential
JCVISYN3A_0270	Essential			Essential
JCVISYN3A_0271	Essential			Essential
JCVISYN3A_0280	Essential			Essential	Nonessential
JCVISYN3A_0281	Essential			Essential
JCVISYN3A_0282	Essential			Essential	Essential	Essential
JCVISYN3A_0283	Essential			Essential
JCVISYN3A_0285	Quasiessential			Quasiessential
JCVISYN3A_0286	Essential			Essential
JCVISYN3A_0287	Essential			Essential	Essential	Essential
JCVISYN3A_0288	Essential			Essential	Essential	Essential
JCVISYN3A_0289	Quasiessential			Quasiessential
JCVISYN3A_0290	Nonessential	Quasiessential		Quasiessential
JCVISYN3A_0291	Essential			Essential	Essential	Essential
JCVISYN3A_0294	Quasiessential			Quasiessential	Essential
JCVISYN3A_0295	Essential			Essential	Essential
JCVISYN3A_0296	Essential			Essential
JCVISYN3A_0297	Essential			Essential	Essential
JCVISYN3A_0298	Quasiessential			Quasiessential
JCVISYN3A_0299	Quasiessential			Quasiessential
JCVISYN3A_0300	Essential			Essential	Essential
JCVISYN3A_0301	Quasiessential			Quasiessential
JCVISYN3A_0302	Essential			Essential
JCVISYN3A_0303	Essential			Essential
JCVISYN3A_0304	Essential			Essential	Essential	Essential
JCVISYN3A_0305	Nonessential	Quasiessential		Quasiessential	Nonessential
JCVISYN3A_0308	Essential			Essential	Essential	Essential
JCVISYN3A_0314	Essential			Essential	Essential	Essential
JCVISYN3A_0315	Quasiessential			Quasiessential
JCVISYN3A_0316	Nonessential	Quasiessential		Quasiessential	Essential	Essential
JCVISYN3A_0317	Essential			Essential
JCVISYN3A_0325	Essential			Essential
JCVISYN3A_0326	Nonessential	Nonessential		Nonessential
JCVISYN3A_0327	Essential			Essential
JCVISYN3A_0328	Essential			Essential
JCVISYN3A_0329	Nonessential	Quasiessential		Quasiessential	Essential
JCVISYN3A_0330	Nonessential	Nonessential		Nonessential	Nonessential	Nonessential
JCVISYN3A_0332	Quasiessential			Quasiessential
JCVISYN3A_0338	Essential			Essential
JCVISYN3A_0344	Essential			Essential	Essential	Essential
JCVISYN3A_0345	Essential			Essential	Essential	Essential
JCVISYN3A_0346	Nonessential	Nonessential		Nonessential
JCVISYN3A_0347	Quasiessential			Quasiessential	Essential	Essential
JCVISYN3A_0348	Essential			Essential
JCVISYN3A_0350	Essential			Essential
JCVISYN3A_0352	Essential			Essential
JCVISYN3A_0353	Nonessential	Quasiessential		Quasiessential
JCVISYN3A_0356	Essential			Essential	Essential
JCVISYN3A_0359	Essential			Essential
JCVISYN3A_0360	Essential			Essential	Essential
JCVISYN3A_0361	Nonessential	Nonessential		Nonessential
JCVISYN3A_0362	Essential			Essential	Essential
JCVISYN3A_0363	Essential			Essential
JCVISYN3A_0364	Essential			Essential
JCVISYN3A_0365	Essential			Essential	Essential
JCVISYN3A_0366	Essential			Essential
JCVISYN3A_0371	Essential			Essential
JCVISYN3A_0372	Essential			Essential
JCVISYN3A_0373	Essential			Essential
JCVISYN3A_0374	Essential			Essential	Nonessential
JCVISYN3A_0375	Nonessential	Nonessential		Nonessential
JCVISYN3A_0376	Nonessential	Quasiessential		Quasiessential
JCVISYN3A_0377	Essential			Essential
JCVISYN3A_0378	Essential			Essential	Essential	Essential
JCVISYN3A_0379	Essential			Essential
JCVISYN3A_0380	Essential			Essential	Essential	Essential
JCVISYN3A_0381	Nonessential	Nonessential		Nonessential	Essential	Nonessential
JCVISYN3A_0382	Nonessential	Nonessential		Nonessential	Nonessential	Nonessential
JCVISYN3A_0387	Essential			Essential
JCVISYN3A_0388	Essential			Essential
JCVISYN3A_0389	Quasiessential			Quasiessential
JCVISYN3A_0390	Quasiessential			Quasiessential	Essential	Essential
JCVISYN3A_0391	Quasiessential			Quasiessential
JCVISYN3A_0392	Quasiessential			Quasiessential
JCVISYN3A_0394	Quasiessential			Quasiessential	Nonessential	Nonessential
JCVISYN3A_0398	Quasiessential			Quasiessential
JCVISYN3A_0399	Quasiessential			Quasiessential
JCVISYN3A_0400	Nonessential	Quasiessential		Quasiessential
JCVISYN3A_0401	Nonessential	Nonessential		Nonessential	Nonessential
JCVISYN3A_0402	Essential			Essential
JCVISYN3A_0403	Essential			Essential	Essential
JCVISYN3A_0404	Nonessential	Nonessential		Nonessential
JCVISYN3A_0405	Essential			Essential	Essential	Essential
JCVISYN3A_0406	Essential			Essential
JCVISYN3A_0407	Essential			Essential	Essential
JCVISYN3A_0408	Nonessential	Quasiessential		Quasiessential
JCVISYN3A_0409	Nonessential	Quasiessential		Quasiessential
JCVISYN3A_0410	Quasiessential			Quasiessential	Essential
JCVISYN3A_0411	Nonessential	Nonessential		Nonessential
JCVISYN3A_0412	Essential			Essential
JCVISYN3A_0413	Essential			Essential	Essential	Essential
JCVISYN3A_0414	Nonessential	Quasiessential		Quasiessential
JCVISYN3A_0415	Essential			Essential
JCVISYN3A_0416	Quasiessential			Quasiessential
JCVISYN3A_0418	Essential			Essential	Essential
JCVISYN3A_0419	Essential			Essential	Essential	Essential
JCVISYN3A_0420	Essential			Essential	Essential	Essential
JCVISYN3A_0421	Quasiessential			Quasiessential
JCVISYN3A_0422	Nonessential	Quasiessential		Quasiessential	Essential
JCVISYN3A_0423	Essential			Essential	Nonessential
JCVISYN3A_0424	Essential			Essential
JCVISYN3A_0425	Essential			Essential	Essential	Essential
JCVISYN3A_0426	Essential			Essential	Essential	Essential
JCVISYN3A_0427	Essential			Essential	Essential	Essential
JCVISYN3A_0428	Essential			Essential
JCVISYN3A_0429	Essential			Essential	Essential
JCVISYN3A_0430	Essential			Essential
JCVISYN3A_0431	Essential			Essential
JCVISYN3A_0933	Nonessential	Nonessential		Nonessential
JCVISYN3A_0432	Essential			Essential	Essential	Nonessential
JCVISYN3A_0433	Nonessential	Nonessential		Nonessential
JCVISYN3A_0434	Nonessential	Nonessential		Nonessential
JCVISYN3A_0435	Nonessential	Nonessential		Nonessential	Nonessential	Nonessential
JCVISYN3A_0437	Essential			Essential
JCVISYN3A_0438	Nonessential	Nonessential		Nonessential
JCVISYN3A_0439	Essential			Essential
JCVISYN3A_0440	Essential			Essential
JCVISYN3A_0441	Essential			Essential
JCVISYN3A_0442	Essential			Essential
JCVISYN3A_0443	Essential			Essential	Essential	Essential
JCVISYN3A_0444	Nonessential	Quasiessential		Quasiessential	Nonessential
JCVISYN3A_0445	Essential			Essential	Essential	Essential
JCVISYN3A_0447	Essential			Essential	Essential	Essential
JCVISYN3A_0448	Essential			Essential
JCVISYN3A_0451	Essential			Essential	Nonessential	Nonessential
JCVISYN3A_0452	Essential			Essential
JCVISYN3A_0453	Essential			Essential
JCVISYN3A_0475	Essential			Essential	Nonessential	Nonessential
JCVISYN3A_0478	Essential			Essential
JCVISYN3A_0479	Quasiessential			Quasiessential	Nonessential
JCVISYN3A_0481	Nonessential	Nonessential		Nonessential
JCVISYN3A_0482	Essential			Essential	Essential
JCVISYN3A_0154	Quasiessential			Quasiessential
JCVISYN3A_0493	Quasiessential			Quasiessential	Nonessential	Nonessential
JCVISYN3A_0494	Nonessential	Nonessential		Nonessential	Nonessential	Nonessential
JCVISYN3A_0495	Nonessential	Nonessential		Nonessential	Nonessential	Nonessential
JCVISYN3A_0499	Unclassifiable		Essential	Essential	Essential
JCVISYN3A_0500	Essential			Essential	Essential
JCVISYN3A_0501	Essential			Essential	Essential
JCVISYN3A_0503	Quasiessential			Quasiessential
JCVISYN3A_0504	Nonessential	Nonessential		Nonessential	Nonessential
JCVISYN3A_0930	Nonessential	Nonessential		Nonessential	Essential
JCVISYN3A_0505	Nonessential	Nonessential		Nonessential
JCVISYN3A_0506	Essential			Essential	Nonessential
JCVISYN3A_0507	Essential			Essential	Nonessential
JCVISYN3A_0508	Essential			Essential	Essential
JCVISYN3A_0509	Essential			Essential	Essential
JCVISYN3A_0510	Essential			Essential	Nonessential
JCVISYN3A_0511	Essential			Essential
JCVISYN3A_0512	Essential			Essential	Essential	Essential
JCVISYN3A_0513	Essential			Essential	Essential	Essential
JCVISYN3A_0515	Quasiessential			Quasiessential	Nonessential	Nonessential
JCVISYN3A_0516	Quasiessential			Quasiessential
JCVISYN3A_0517	Nonessential	Nonessential		Nonessential	Essential
JCVISYN3A_0518	Essential			Essential
JCVISYN3A_0519	Essential			Essential	Essential	Essential
JCVISYN3A_0520	Nonessential	Nonessential		Nonessential
JCVISYN3A_0521	Nonessential	Nonessential		Nonessential
JCVISYN3A_0522	Nonessential	Nonessential		Nonessential
JCVISYN3A_0523	Nonessential	Nonessential		Nonessential
JCVISYN3A_0524	Nonessential	Nonessential		Nonessential	Nonessential
JCVISYN3A_0525	Nonessential	Nonessential		Nonessential
JCVISYN3A_0526	Essential			Essential	Essential
JCVISYN3A_0527	Nonessential	Nonessential		Nonessential
JCVISYN3A_0528	Essential			Essential	Essential	Essential
JCVISYN3A_0529	Essential			Essential	Essential	Essential
JCVISYN3A_0530	Quasiessential			Quasiessential
JCVISYN3A_0532	Essential			Essential	Nonessential
JCVISYN3A_0533	Essential			Essential	Nonessential
JCVISYN3A_0534	Essential			Essential	Nonessential
JCVISYN3A_0535	Essential			Essential	Essential	Essential
JCVISYN3A_0536	Essential			Essential	Essential
JCVISYN3A_0537	Essential			Essential	Essential	Essential
JCVISYN3A_0538	Nonessential	Nonessential		Nonessential
JCVISYN3A_0539	Essential			Essential	Essential
JCVISYN3A_0540	Essential			Essential	Essential
JCVISYN3A_0541	Essential			Essential	Essential
JCVISYN3A_0542	Essential			Essential	Essential
JCVISYN3A_0543	Essential			Essential
JCVISYN3A_0544	Essential			Essential
JCVISYN3A_0545	Essential			Essential
JCVISYN3A_0546	Nonessential	Nonessential		Nonessential
JCVISYN3A_0548	Nonessential	Nonessential		Nonessential
JCVISYN3A_0549	Nonessential	Nonessential		Nonessential
JCVISYN3A_0931	Essential		Nonessential	Nonessential
JCVISYN3A_0592	Nonessential	Quasiessential		Quasiessential
JCVISYN3A_0593	Nonessential	Nonessential		Nonessential
JCVISYN3A_0599	Nonessential	Nonessential		Nonessential
JCVISYN3A_0600	Essential			Essential	Essential
JCVISYN3A_0601	Nonessential	Nonessential		Nonessential
JCVISYN3A_0602	Nonessential	Nonessential		Nonessential
JCVISYN3A_0604	Nonessential	Nonessential		Nonessential
JCVISYN3A_0605	Nonessential	Nonessential		Nonessential
JCVISYN3A_0606	Essential			Essential	Essential	Essential
JCVISYN3A_0607	Essential			Essential	Essential	Essential
JCVISYN3A_0608	Essential			Essential
JCVISYN3A_0609	Essential			Essential
JCVISYN3A_0610	Nonessential	Nonessential		Nonessential
JCVISYN3A_0611	Essential			Essential
JCVISYN3A_0612	Essential			Essential
JCVISYN3A_0613	Essential			Essential	Essential	Essential
JCVISYN3A_0614	Essential			Essential	Essential	Essential
JCVISYN3A_0615	Nonessential	Quasiessential		Quasiessential
JCVISYN3A_0616	Essential			Essential	Essential	Essential
JCVISYN3A_0617	Quasiessential			Quasiessential	Essential	Essential
JCVISYN3A_0618	Nonessential	Nonessential		Nonessential	Nonessential
JCVISYN3A_0619	Essential			Essential	Nonessential
JCVISYN3A_0620	Nonessential	Nonessential		Nonessential
JCVISYN3A_0621	Essential			Essential	Essential	Essential
JCVISYN3A_0622	Nonessential	Nonessential		Nonessential
JCVISYN3A_0623	Nonessential	Nonessential		Nonessential
JCVISYN3A_0624	Essential			Essential	Essential
JCVISYN3A_0634	Essential			Essential	Essential	Essential
JCVISYN3A_0635	Essential			Essential	Essential
JCVISYN3A_0636	Essential			Essential
JCVISYN3A_0637	Inconsistent		Essential	Essential	Essential
JCVISYN3A_0638	Essential			Essential	Essential
JCVISYN3A_0639	Essential			Essential
JCVISYN3A_0640	Nonessential	Quasiessential		Quasiessential
JCVISYN3A_0641	Essential			Essential	Essential	Essential
JCVISYN3A_0642	Essential			Essential	Essential	Essential
JCVISYN3A_0643	Essential			Essential	Essential	Essential
JCVISYN3A_0644	Essential			Essential	Essential
JCVISYN3A_0645	Essential			Essential	Essential
JCVISYN3A_0646	Essential			Essential	Essential
JCVISYN3A_0647	Essential			Essential	Essential
JCVISYN3A_0648	Essential			Essential	Essential
JCVISYN3A_0649	Essential			Essential	Essential
JCVISYN3A_0650	Essential			Essential	Essential	Essential
JCVISYN3A_0651	Essential			Essential	Essential	Essential
JCVISYN3A_0652	Essential			Essential
JCVISYN3A_0653	Quasiessential			Quasiessential	Essential
JCVISYN3A_0654	Essential			Essential	Essential
JCVISYN3A_0655	Essential			Essential	Essential
JCVISYN3A_0656	Essential			Essential	Essential
JCVISYN3A_0657	Essential			Essential	Essential
JCVISYN3A_0658	Essential			Essential	Essential
JCVISYN3A_0659	Essential			Essential	Essential
JCVISYN3A_0660	Essential			Essential	Essential
JCVISYN3A_0661	Essential			Essential	Essential
JCVISYN3A_0662	Essential			Essential	Essential
JCVISYN3A_0663	Essential			Essential	Essential
JCVISYN3A_0664	Essential			Essential	Essential
JCVISYN3A_0665	Essential			Essential	Essential
JCVISYN3A_0666	Essential			Essential	Essential
JCVISYN3A_0667	Essential			Essential	Essential
JCVISYN3A_0668	Essential			Essential	Essential
JCVISYN3A_0669	Essential			Essential	Essential
JCVISYN3A_0670	Essential			Essential	Essential
JCVISYN3A_0671	Essential			Essential	Essential
JCVISYN3A_0672	Essential			Essential	Essential
JCVISYN3A_0678	Essential			Essential	Nonessential
JCVISYN3A_0679	Essential			Essential	Essential
JCVISYN3A_0680	Essential			Essential	Essential
JCVISYN3A_0681	Essential			Essential	Essential
JCVISYN3A_0684	Quasiessential			Quasiessential	Essential	Essential
JCVISYN3A_0685	Essential			Essential	Essential	Essential
JCVISYN3A_0686	Essential			Essential	Essential	Essential
JCVISYN3A_0687	Essential			Essential	Essential	Essential
JCVISYN3A_0688	Essential			Essential	Essential	Essential
JCVISYN3A_0689	Essential			Essential	Essential	Essential
JCVISYN3A_0690	Essential			Essential
JCVISYN3A_0691	Essential			Essential
JCVISYN3A_0692	Nonessential	Nonessential		Nonessential
JCVISYN3A_0693	Essential			Essential
JCVISYN3A_0694	Essential			Essential	Essential	Essential
JCVISYN3A_0695	Quasiessential			Quasiessential
JCVISYN3A_0696	Essential			Essential
JCVISYN3A_0697	Quasiessential			Quasiessential	Nonessential	Nonessential
JCVISYN3A_0706	Nonessential	Quasiessential		Quasiessential	Essential	Essential
JCVISYN3A_0707	Nonessential	Quasiessential		Quasiessential	Essential	Essential
JCVISYN3A_0708	Nonessential	Quasiessential		Quasiessential	Essential	Essential
JCVISYN3A_0934	Nonessential	Quasiessential		Quasiessential
JCVISYN3A_0710	Essential		Quasiessential	Quasiessential
JCVISYN3A_0717	Essential			Essential	Nonessential
JCVISYN3A_0718	Essential			Essential	Essential
JCVISYN3A_0719	Essential			Essential	Essential
JCVISYN3A_0720	Essential			Essential	Nonessential
JCVISYN3A_0721	Essential			Essential	Nonessential
JCVISYN3A_0722	Essential			Essential	Nonessential
JCVISYN3A_0723	Essential			Essential	Nonessential
JCVISYN3A_0724	Essential			Essential	Essential
JCVISYN3A_0725	Essential			Essential	Essential
JCVISYN3A_0726	Nonessential	Nonessential		Nonessential	Nonessential	Nonessential
JCVISYN3A_0727	Essential			Essential	Essential	Essential
JCVISYN3A_0728	Nonessential	Nonessential		Nonessential
JCVISYN3A_0729	Essential			Essential	Essential	Essential
JCVISYN3A_0730	Nonessential	Quasiessential		Quasiessential
JCVISYN3A_0732	Nonessential	Nonessential		Nonessential	Essential	Nonessential
JCVISYN3A_0733	Essential			Essential	Essential	Essential
JCVISYN3A_0747	Nonessential	Quasiessential		Quasiessential	Essential	Nonessential
JCVISYN3A_0771	Quasiessential			Quasiessential	Essential	Essential
JCVISYN3A_0772	Essential			Essential	Essential	Essential
JCVISYN3A_0773	Quasiessential			Quasiessential	Essential	Essential
JCVISYN3A_0774	Quasiessential			Quasiessential
JCVISYN3A_0775	Essential			Essential
JCVISYN3A_0776	Essential			Essential
JCVISYN3A_0777	Nonessential	Quasiessential		Quasiessential
JCVISYN3A_0778	Essential			Essential
JCVISYN3A_0779	Essential			Essential	Essential	Essential
JCVISYN3A_0787	Essential			Essential	Essential	Essential
JCVISYN3A_0789	Nonessential	Nonessential	Essential	Essential	Essential	Essential
JCVISYN3A_0790	Essential			Essential	Essential	Essential
JCVISYN3A_0791	Essential			Essential	Essential	Essential
JCVISYN3A_0792	Essential			Essential	Essential	Essential
JCVISYN3A_0793	Essential			Essential	Essential	Essential
JCVISYN3A_0794	Essential			Essential	Essential	Essential
JCVISYN3A_0795	Essential			Essential	Essential	Essential
JCVISYN3A_0796	Essential			Essential	Essential	Essential
JCVISYN3A_0797	Essential			Essential
JCVISYN3A_0798	Essential			Essential	Essential	Essential
JCVISYN3A_0799	Quasiessential			Quasiessential	Essential	Essential
JCVISYN3A_0800	Quasiessential			Quasiessential	Essential	Essential
JCVISYN3A_0803	Essential			Essential	Essential
JCVISYN3A_0804	Essential			Essential	Essential
JCVISYN3A_0805	Essential			Essential
JCVISYN3A_0806	Essential			Essential	Essential
JCVISYN3A_0807	Essential			Essential	Essential
JCVISYN3A_0809	Quasiessential			Quasiessential	Essential
JCVISYN3A_0810	Quasiessential			Quasiessential	Essential
JCVISYN3A_0813	Essential			Essential	Essential	Essential
JCVISYN3A_0814	Essential			Essential	Essential	Essential
JCVISYN3A_0817	Quasiessential			Quasiessential
JCVISYN3A_0818	Essential			Essential
JCVISYN3A_0819	Essential			Essential	Essential	Essential
JCVISYN3A_0820	Essential			Essential
JCVISYN3A_0821	Nonessential	Nonessential		Nonessential
JCVISYN3A_0822	Quasiessential			Quasiessential	Essential	Essential
JCVISYN3A_0823	Quasiessential			Quasiessential	Essential	Essential
JCVISYN3A_0824	Nonessential	Quasiessential		Quasiessential
JCVISYN3A_0825	Nonessential	Quasiessential		Quasiessential
JCVISYN3A_0826	Essential			Essential
JCVISYN3A_0827	Quasiessential			Quasiessential
JCVISYN3A_0828	Essential			Essential	Essential
JCVISYN3A_0830	Nonessential	Nonessential		Nonessential
JCVISYN3A_0831	Essential			Essential	Essential	Essential
JCVISYN3A_0832	Essential			Essential
JCVISYN3A_0833	Nonessential	Quasiessential		Quasiessential	Essential
JCVISYN3A_0834	Essential			Essential
JCVISYN3A_0835	Essential			Essential
JCVISYN3A_0836	Essential			Essential	Essential	Essential
JCVISYN3A_0837	Essential			Essential	Essential	Essential
JCVISYN3A_0838	Nonessential	Nonessential		Nonessential	Essential
JCVISYN3A_0932	Quasiessential			Quasiessential	Essential
JCVISYN3A_0839	Essential			Essential
JCVISYN3A_0840	Quasiessential			Quasiessential	Essential
JCVISYN3A_0851	Nonessential	Nonessential		Nonessential
JCVISYN3A_0852	Nonessential	Nonessential		Nonessential
JCVISYN3A_0853	Nonessential	Nonessential		Nonessential
JCVISYN3A_0859	Essential			Essential
JCVISYN3A_0870	Quasiessential			Quasiessential
JCVISYN3A_0872	Quasiessential			Quasiessential
JCVISYN3A_0873	Quasiessential			Quasiessential
JCVISYN3A_0874	Nonessential	Nonessential		Nonessential	Essential
JCVISYN3A_0875	Essential			Essential	Essential	Essential
JCVISYN3A_0876	Nonessential	Nonessential		Nonessential	Nonessential	Nonessential
JCVISYN3A_0877	Essential			Essential	Essential	Essential
JCVISYN3A_0878	Nonessential	Quasiessential		Quasiessential	Nonessential	Nonessential
JCVISYN3A_0879	Essential			Essential	Essential	Essential
JCVISYN3A_0881	Essential			Essential
JCVISYN3A_0885	Nonessential	Quasiessential		Quasiessential
JCVISYN3A_0886	Quasiessential			Quasiessential	Essential	Nonessential
JCVISYN3A_0887	Quasiessential			Quasiessential
JCVISYN3A_0906	Essential			Essential
JCVISYN3A_0907	Nonessential	Nonessential	Quasiessential	Quasiessential
JCVISYN3A_0908	Essential			Essential
JCVISYN3A_0909	Essential			Essential	Essential
JCVISYN3A_0910	Nonessential	Quasiessential		Quasiessential	Essential
